# UniversalEPI: robust prediction of cell type-specific and differential chromatin interactions from DNA sequence and chromatin accessibility

**DOI:** 10.1101/2024.11.22.624813

**Authors:** Aayush Grover, Lin Zhang, Till Muser, Simeon Häfliger, Minjia Wang, Josephine Yates, Marie-Claire Indilewitsch, Eliezer M. Van Allen, Fabian J. Theis, Ignacio L. Ibarra, Ekaterina Krymova, Valentina Boeva

## Abstract

Enhancer–promoter interactions (EPIs) play a central role in gene regulation, but experimental techniques such as Hi-C for mapping these interactions remain costly and labor-intensive. Computational methods have been developed to predict EPIs in silico from DNA sequence and chromatin information; however, there are major challenges with the generalizability and accuracy of predictions by existing methods across cell types and conditions unseen during model training. We developed and validated UniversalEPI, an attention-based deep ensemble model that predicts EPIs up to 2 Mb apart using only DNA sequence and chromatin accessibility (ATAC-seq) data. Unlike models that reconstruct full Hi-C contact maps, UniversalEPI focuses on biologically relevant, sparse chromatin interactions between accessible regulatory elements. It generalizes across both bulk and single-cell ATAC-seq-derived pseudo-bulk datasets, delivering state-of-the-art performance while using fewer input modalities than existing approaches. By modeling predictive uncertainty, UniversalEPI enables statistically robust differential analysis of chromatin interactions across conditions. We demonstrate its utility by tracking dynamic EPIs during human macrophage activation and identifying regulatory differences between cancer cell states in esophageal adenocarcinoma. By providing precalculated Hi-C predictions for 157 ENCODE datasets, UniversalEPI expands the scope and applicability of in silico 3D genome modeling for studying gene regulation in development and disease.
