## Supplementary Table 1 for "UniversalEPI: robust prediction of cell type-specific and differential chromatin interactions from DNA sequence and chromatin accessibility"

### Sheet: Sheet1
Suppl. Table 1. Data sources and identification numbers.
Cell Line / Cell Type	Data Type	Source	Data Format	Accession Code
GM12878	Hi-C	4DN	hic	4DNFI1UEG1HD
K562	Hi-C	4DN	hic	4DNFITUOMFUQ
IMR90	Hi-C	4DN	hic	4DNFIH7TH4MF
HepG2	Hi-C	4DN	hic	4DNFICSTCJQZ
GM12878	ATAC-seq	ENCODE	bigwig	ENCFF667MDI
K562	ATAC-seq	ENCODE	bigwig	ENCFF357GNC
IMR90	ATAC-seq	ENCODE	bigwig	ENCFF770EAV
HepG2	ATAC-seq	ENCODE	bigwig	ENCFF262URW
A549	ATAC-seq	ENCODE	bigwig	ENCFF399KCR
GM12878	ATAC-seq	ENCODE	bed	ENCFF748UZH
K562	ATAC-seq	ENCODE	bed	ENCFF333TAT
IMR90	ATAC-seq	ENCODE	bed	ENCFF243NTP
HepG2	ATAC-seq	ENCODE	bed	ENCFF439EIO
A549	ATAC-seq	ENCODE	bed	ENCFF899OMR
GM12878	CTCF ChIP-seq	ENCODE	bed	ENCFF796WRU
K562	CTCF ChIP-seq	ENCODE	bed	ENCFF582SNT
HepG2	CTCF ChIP-seq	ENCODE	bed	ENCFF543WTP
A549	CTCF ChIP-seq	ENCODE	bed	ENCFF875TRW
GM12878	SP1 ChIP-seq	ENCODE	bed	ENCFF038AVV
K562	SP1 ChIP-seq	ENCODE	bed	ENCFF171NEU
HepG2	SP1 ChIP-seq	ENCODE	bed	ENCFF806TIM
A549	SP1 ChIP-seq	ENCODE	bed	ENCFF110OZO
GM12878	YY1 ChIP-seq	ENCODE	bed	ENCFF446ZSX
K562	YY1 ChIP-seq	ENCODE	bed	ENCFF398UQZ
HepG2	YY1 ChIP-seq	ENCODE	bed	ENCFF958OUE
A549	YY1 ChIP-seq	ENCODE	bed	ENCFF567CJH
Macrophage	Hi-C	GEO	hic	GSE201353
Macrophage	ATAC-seq	GEO	fastq	GSE201351
GM12878	scATAC-seq	ENCODE	bam	ENCFF995ATT
K562	scATAC-seq	ENCODE	bam	ENCFF810NZR
IMR90	scATAC-seq	ENCODE	bam	ENCFF858LAF
HepG2	scATAC-seq	ENCODE	bam	ENCFF542IXK
GM12878	scATAC-seq	ENCODE	fragment	ENCFF703UZS
K562	scATAC-seq	ENCODE	fragment	ENCFF794UXO
IMR90	scATAC-seq	ENCODE	fragment	ENCFF823EXY
HepG2	scATAC-seq	ENCODE	fragment	ENCFF724APB
